# Modelling the demographic history of human North African genomes points to soft split divergence between populations

**DOI:** 10.1101/2023.11.07.565966

**Authors:** Jose M Serradell, Jose M Lorenzo-Salazar, Carlos Flores, Oscar Lao, David Comas

## Abstract

**Background:** North African human populations present a complex demographic scenario. The presence of an autochthonous genetic component and population substructure, plus extensive gene flow from the Middle East, Europe, and sub-Saharan Africa, have shaped the genetic composition of its people through time.

**Results:** We conducted a comprehensive analysis of 364 genomes to construct detailed demographic models for the North African region, encompassing its two primary ethnic groups, the Arab and Amazigh populations. This was achieved through the utilization of the Approximate Bayesian Computation with Deep Learning (ABC-DL) framework and a novel algorithm called Genetic Programming for Population Genetics (GP4PG). This innovative approach enabled us to effectively model intricate demographic scenarios, utilizing a subset of 16 whole-genomes at >30X coverage. The demographic model suggested by GP4PG exhibited a closer alignment with the observed data compared to the ABC-DL model. Both methods point to a back-to-Africa origin of North African individuals and a close relationship of North African with Eurasian populations. Results support different origins for Amazigh and Arab populations, with Amazigh populations originating back in Epipaleolithic times, as early as 22.3 Kya. GP4PG model supports Arabization as the main source of Middle Eastern ancestry in North Africa. The GP4PG model better explaining the observed data includes population substructure in surrounding populations (sub-Saharan Africa and Middle East) with continuous gene flow after the split between populations (migration decay). In contrast to what we observed in the ABC-DL, the best GP4PG model does not require pulses of admixture from surrounding populations into North Africa pointing to soft splits as drivers of divergence in North Africa.

**Conclusions:** We have built a demographic model on North Africa that points to a back-to-Africa expansion and a differential origin between Arab and Amazigh populations, emphasizing the complex demographic history at a population level.
