## Supplementary File 2 for "Modelling the demographic history of human North African genomes points to soft split divergence between populations"

### Sheet: posterior values foreach parame
	Table S1: Posterior values for Model D
		Mean	Median	Mode	0,025-CI	0,975-CI	HDI_89_low	HDI_89_high
	missclassification	0.000245062	0.00024542	0.000105598	9.87756e-06	0.000483387	2.63719e-05	0.000498505
	NeKhs	64816.2	64190.5	63169.2	41668.4	87436.6	46037.7	89413.7
	NeWAf	76693.1	78428	87425.6	54557.2	89399.3	57429.6	89994.9
	NeEAf	34567.5	34224.4	15978.8	11025.9	59038	12051.1	59614.3
	NeNAfb	10450.6	10209.5	9834.57	5791.67	16666.3	4844.44	15092.8
	NeAfa	31228.3	32616.3	37053.8	16684.3	39558.7	18157.4	39981.9
	NeME	12497.9	11137.2	9673.46	3619.39	30315.1	1915.99	26001.1
	NeEU	25349.6	25464.8	25235	10535.8	38843.8	11859.7	39587.3
	NeEAs	9278.33	9277.83	9215.72	4737.34	13712.3	4637.77	13529
	tNAfa_ME	388.318	395.512	394.174	173.049	583.313	176.998	585.835
	NeNAfa_ME	13211.1	14313.6	16405.5	3278.71	19702.4	4412.65	19996.8
	tNAfa_ME_EU	416.18	410.485	376.91	210.66	639.01	203.642	626.893
	NeNAfa_ME_EU	6733.76	6441.63	5470.85	2637.64	12753.3	2395.7	11921.4
	tNAfb_NAfa_ME_EU	712.132	718.134	715.611	440.398	940.427	478.003	961.238
	NeNAfb_NAfa_ME_EU	11062.7	10822	8680.08	2828.23	19123	3364.32	19328.5
	tNAfb_NAfa_ME_EU_EAs	1153.04	1123.51	1107.98	846.117	1568.56	826.709	1541.26
	NeNAfb_NAfa_ME_EU_EAs	4317.97	4452.6	4800.97	1358.58	6833.54	1627.19	6997
	tNAfb_NAfa_ME_EU_EAs_EAf	2114.31	2085.24	2074.81	1528.48	2897.56	1476.95	2775.66
	NeNAfb_NAfa_ME_EU_EAs_EAf	20078.8	21451.3	25519.4	6004.06	29536.3	7601.43	29948.3
	tNAfb_NAfa_ME_EU_EAs_WAf	2339.91	2331.5	2423.55	1718.92	3085.32	1697.41	3048.02
	NeNAfb_NAfa_ME_EU_EAs_WAf	16592.3	16379.9	14438.4	5295.04	28190.7	5679.85	28319.3
	tNAfb_NAfa_ME_EU_EAs_WAf_Khs	4546.61	4510.28	4487.75	3893.68	5298.91	3946.57	5306.81
	NeNAfb_NAfa_ME_EU_EAs_WAf_Khs	18654	18428	15625.5	8796.91	28794.1	8468.9	28361.2

### Sheet: factor2 & KL
	Table S1: FACTOR 2				Table S2: Kullback-Leiber Divergence				Table S3: Spearman Correlation
		factor2_results	fcator2_prior			KL-divergence	p-value			Spearman correlation	p_value
	missclassification	0.739	0.74		missclassification	0.00844826	0.855		missclassification	-0.00263436	0.263714
	NeKhs	0.991	0.838		NeKhs	14.5087	0		NeKhs	0.0290141	7.79038e-35
	NeWAf	0.995	0.798		NeWAf	14.5087	0		NeWAf	0.93235	0
	NeEAf	0.83	0.832		NeEAf	14.5087	0		NeEAf	0.928171	0
	NeNAfb	0.978	0.784		NeNAfb	14.5087	0		NeNAfb	0.427868	0
	NeAfa	0.863	0.77		NeAfa	14.5087	0		NeAfa	0.954289	0
	NeME	0.87	0.759		NeME	0.678602	0		NeME	0.707354	0
	NeEU	0.893	0.751		NeEU	14.5087	0		NeEU	-0.180541	0
	NeEAs	0.955	0.764		NeEAs	14.5087	0		NeEAs	0.810489	0
	tNAfa_ME	0.954	0.909		tNAfa_ME	14.5087	0		tNAfa_ME	0.911321	0
	NeNAfa_ME	0.777	0.778		NeNAfa_ME	14.5087	0		NeNAfa_ME	0.931967	0
	tNAfa_ME_EU	0.984	0.962		tNAfa_ME_EU	14.5087	0		tNAfa_ME_EU	0.788874	0
	NeNAfa_ME_EU	0.93	0.786		NeNAfa_ME_EU	2.43543	0		NeNAfa_ME_EU	0.385832	0
	tNAfb_NAfa_ME_EU	0.994	0.984		tNAfb_NAfa_ME_EU	14.5087	0		tNAfb_NAfa_ME_EU	-0.298799	0
	NeNAfb_NAfa_ME_EU	0.884	0.777		NeNAfb_NAfa_ME_EU	14.5087	0		NeNAfb_NAfa_ME_EU	0.887297	0
	tNAfb_NAfa_ME_EU_EAs	0.996	0.927		tNAfb_NAfa_ME_EU_EAs	14.5087	0		tNAfb_NAfa_ME_EU_EAs	0.949377	0
	NeNAfb_NAfa_ME_EU_EAs	0.901	0.839		NeNAfb_NAfa_ME_EU_EAs	14.5087	0		NeNAfb_NAfa_ME_EU_EAs	0.737042	0
	tNAfb_NAfa_ME_EU_EAs_EAf	0.998	0.968		tNAfb_NAfa_ME_EU_EAs_EAf	14.5087	0		tNAfb_NAfa_ME_EU_EAs_EAf	0.848079	0
	NeNAfb_NAfa_ME_EU_EAs_EAf	0.873	0.774		NeNAfb_NAfa_ME_EU_EAs_EAf	9.31572	0		NeNAfb_NAfa_ME_EU_EAs_EAf	0.904818	0
	tNAfb_NAfa_ME_EU_EAs_EAf_WAf	1	0.981		tNAfb_NAfa_ME_EU_EAs_EAf_WAf	14.5087	0		tNAfb_NAfa_ME_EU_EAs_EAf_WAf	0.080165	2.37437e-254
	NeNAfb_NAfa_ME_EU_EAs_EAf_WAf	0.874	0.765		NeNAfb_NAfa_ME_EU_EAs_EAf_WAf	6.21461	0		NeNAfb_NAfa_ME_EU_EAs_EAf_WAf	0.695934	0
	tNAfb_NAfa_ME_EU_EAs_EAf_WAf_Khs	1	0.975		tNAfb_NAfa_ME_EU_EAs_EAf_WAf_Khs	14.5087	0		tNAfb_NAfa_ME_EU_EAs_EAf_WAf_Khs	0.911401	0
	NeNAfb_NAfa_ME_EU_EAs_EAf_WAf_Khs	0.919	0.764		NeNAfb_NAfa_ME_EU_EAs_EAf_WAf_Khs	14.5087	0		NeNAfb_NAfa_ME_EU_EAs_EAf_WAf_Khs	0.842022	0

### Sheet: posterior model D4
		Table S1: Posterior values for Model D4
			Mean	Median	Mode	X0,025CI	X0,975CI	HDI_89_low	HDI_89_high
		missclassification	0.000254181	0.000258398	0.000379816	1.16107e-05	0.000485342	1.6499e-05	0.000487838
		migrationNAfa_NAfb	0.000264407	0.000275806	0.00046908	1.49529e-05	0.000494194	2.70799e-05	0.000499524
		migrationNAfb_NAfa	0.000254746	0.000265256	0.00028604	1.31118e-05	0.000484082	3.20188e-06	0.000471646
		migrationME_NAfb	0.000240519	0.000229614	0.000128505	1.16619e-05	0.000482754	2.12478e-05	0.00048974
		migrationNAfb_to_ME	0.000268063	0.00027882	0.000455333	2.16445e-05	0.000489287	3.56266e-05	0.000496755
		migrationME_NAfa	0.000253431	0.000249356	0.00024026	1.49239e-05	0.000486974	2.82675e-05	0.000497485
		migrationNAfa_to_ME	0.0002548	0.000256984	0.000410031	1.34096e-05	0.000485453	7.5082e-06	0.000477619
		migrationEU_ME	0.000243536	0.000235458	0.000163887	1.38049e-05	0.000488616	2.57614e-05	0.000497984
		migrationEU_NAfb	0.000284414	0.00030056	0.00030056	1.82267e-05	0.000488815	4.17717e-05	0.000499071
		migrationNAfb_to_EU	0.000272734	0.000277244	0.000402149	1.90599e-05	0.000491372	3.68883e-05	0.000498982
		migrationEU_NAfa	0.000265868	0.000274253	0.000494762	1.87402e-05	0.000489612	2.92565e-05	0.000494989
		migrationNAfa_to_EU	0.000250516	0.000252438	0.000268147	1.88083e-05	0.000491558	2.94146e-05	0.000499587
		migrationEAs_EU	0.000211452	0.000189912	8.25966e-05	1.06468e-05	0.000481804	1.20357e-06	0.000461711
		migrationEU_to_EAs	0.000173062	0.000155993	9.54743e-05	1.06688e-05	0.000442545	2.80661e-07	0.000398418
		migrationEAf_NAfb	7.28025e-05	5.92743e-05	2.24349e-05	2.83402e-06	0.000222693	1.9005e-07	0.0001922
		migrationNAfb_to_EAf	8.92405e-05	6.97304e-05	3.2929e-05	3.96825e-06	0.000266303	1.9158e-07	0.000234323
		migrationEAf_NAfa	0.000179482	0.000148727	1.30263e-05	6.06801e-06	0.000465412	1.28668e-08	0.000442469
		migrationNAfa_to_EAf	0.000323846	0.00034237	0.000496131	5.32422e-05	0.000494712	8.26759e-05	0.000499491
		migrationEAf_to_ME	0.000124067	9.62361e-05	1.54736e-06	2.99332e-06	0.000388207	1.50242e-07	0.000340481
		migrationME_to_EAf	0.000350523	0.000363511	0.00042651	0.000113879	0.000493683	0.000154997	0.000499897
		migrationEAf_to_WAf	0.000405498	0.000426054	0.000469663	0.00021801	0.000496125	0.000252626	0.000499693
		migrationWAf_to_EAf	0.000373705	0.000401339	0.000458492	9.86584e-05	0.000495094	0.000172033	0.000499398
		migrationWAf_NAfb	0.000146899	0.000131103	3.38777e-05	6.63207e-06	0.000385405	4.52449e-07	0.000334042
		migrationNAfb_WAf	9.64375e-05	8.00095e-05	4.40081e-05	2.89149e-06	0.000272606	2.63506e-08	0.000234955
		migrationWAf_NAfa	0.000156019	0.000133276	7.15045e-05	5.71201e-06	0.000446921	3.19521e-07	0.000395506
		migrationNAfa_WAf	0.000270631	0.000278272	0.000327673	2.13223e-05	0.000490346	4.16771e-05	0.000499201
		migrationKhs_to_WAf	8.78599e-05	7.7798e-05	6.5857e-05	3.97889e-06	0.000236696	8.31667e-08	0.000202749
		migrationKhs_to_EAf	0.000110596	9.68717e-05	3.44685e-05	4.65812e-06	0.000308718	1.28164e-07	0.000276345
		NeKhs	14519.4	13066.8	10111.8	10112.2	26451.7	10031.2	23500.9
		NeWAf	16657.3	15820.2	14456.3	10577.3	26929.6	10100.4	24700.6
		NeEAf	35082	34866.8	30237.2	11538.2	58989.9	12541.2	59833
		NeNAfb	3826.28	3632.53	3282.76	2096.58	6475.78	1925.36	6116.39
		NeAfa	25566.8	26073.7	33271.5	9261.7	39401	11438.5	39948.2
		NeME	12717.9	10147.6	6316.89	3520.8	35885.7	2566.08	32109.5
		NeEU	26861.9	27478.9	26667.1	9977.46	39679	12638.1	39988.9
		NeEAs	10388.6	10174.7	9758.63	4328.97	17396.2	4093.19	16987.9
		NeBEi	10687.8	10799.9	16365.9	1487.78	19543.4	1909.85	19851.7
		NeXa	10604	10314.1	8833.43	1358.23	19530	1268.75	19299.9
		tNAfa_ME	296.77	283.901	228.287	160.351	531.102	150.686	487.227
		NeNAfa_ME	17122.9	17804	20993.1	2805.71	29431.9	3867.87	29995.3
		tNAfa_ME_EU	406.954	390.532	372.004	191.886	714.047	174.15	674.822
		NeNAfa_ME_EU	6579.06	5922.15	4981.4	1952.13	13925	1348.78	12755.9
		tNAfb_NAfa_ME_EU	624.997	613.455	572.802	333.761	942.388	331.81	936.895
		NeNAfb_NAfa_ME_EU	12136.5	12670	14829.2	2905.95	19659.5	3908.28	19983.2
		tNAfb_NAfa_ME_EU_BEi	1054.02	1004.89	868.456	543.364	1830.43	533.106	1815.36
		NeNAfb_NAfa_ME_EU_BEi	12249.3	12656.4	14329	2372.2	19587.4	3413.34	19869.8
		tNAfb_NAfa_ME_EU_BEi_EAs	1412.06	1395.2	1398.96	961.098	1970.08	876.643	1857.8
		NeNAfb_NAfa_ME_EU_BEi_EAs	5619.97	5630.04	6233.44	1292.21	9713.15	1627.88	9882.21
		tNAfb_NAfa_ME_EU_EAs_EAf	2733.82	2731.67	2599.52	1762.44	3737.65	1689.07	3657.37
		NeNAfb_NAfa_ME_EU_EAs_EAf	23401.8	23944.8	31672.7	4465.12	39557.3	6243.51	39985.6
		tNAfb_NAfa_ME_EU_BEi_EAs_EAf_WAf	4219.48	4124.83	4061.73	2827.96	5805.92	2983.57	5943.54
		NeNAfb_NAfa_ME_EU_BEi_EAs_EAf_WAf	28846.5	30795.3	35648.7	8950.99	39618.7	12116.5	39989.9
		tNAfb_NAfa_ME_EU_BEi_EAs_EAf_WAf_Khs	8375.44	8319.66	9261.56	4685.41	12220.2	4943.48	12322.7
		NeNAfb_NAfa_ME_EU_BEi_EAs_EAf_WAf_Khs	20267.3	16808.1	4738.75	1641.19	48099.1	1011.17	45981
		tNAfb_NAfa_ME_EU_BEi_EAs_WAf_EAf_Khs_Xa	11608.7	12078.5	12448.8	7512.76	13894.8	8268.24	13992.6
		NeNAfb_NAfa_ME_EU_BEi_EAs_WAf_EAf_Khs_Xa	36914.8	38227.4	47425.8	16847.9	49561.8	19916.9	49996.2
		tAdmxME_NA	193.186	177.695	179.736	18.5788	480.667	10.8324	434.307
		admixtureME_NA	0.0971471	0.0939158	0.0364071	0.00497831	0.194297	0.00238175	0.190541
		tAdmxEU_NA	133.836	122.192	96.0376	15.6169	338.934	10.7976	294.432
		admixtureEU_NA	0.0517831	0.0506137	0.0456882	0.00385554	0.0983444	0.00642549	0.0997017
		tAdmxME_NAb	205.715	178.09	150.679	21.6628	483.756	10.8455	447.957
		admixtureME_NAb	0.0515253	0.0524286	0.0713102	0.00387371	0.0974995	0.00293904	0.0963072
		tAdmxEU_NAb	140.998	122.639	69.7487	18.4281	372.191	10.6665	329.347
		admixtureEU_NAb	0.051217	0.0511276	0.0870587	0.00361912	0.0970989	0.00126513	0.0940978
		tAdmxMENA_Amazigh	463.67	445.288	381.656	198.062	822.367	180.655	768.533
		admixtureMENA_Amazigh	0.0504849	0.0512432	0.0187323	0.00377362	0.0964284	0.00193587	0.0934158
		tAdmxWAf_Amazigh	423.278	425.769	488.144	30.1002	879.658	5.97039	833.925
		admixtureWAf_Amazigh	0.052529	0.0525088	0.0804104	0.00417028	0.0979781	0.00742299	0.0998439
		tAdmxWAf_Arab	141.954	127.803	53.7675	13.1398	388.757	5.4575	335.084
		admixtureWAf_Arab	0.0562171	0.0588418	0.0895057	0.00555862	0.0979899	0.00875387	0.0998968
		tAdmxEAf_Amazigh	359.295	334.09	237.989	24.1157	802.529	7.19778	740.583
		admixtureEAf_Amazigh	0.0471285	0.0454727	0.0134572	0.00262829	0.0963523	0.00100569	0.093643
		tAdmxEAf_Arab	137.927	121.263	106.039	12.5582	396.093	5.89307	322.528
		admixtureEAf_Arab	0.0588069	0.0622084	0.0941868	0.00569754	0.0981535	0.00932088	0.0997797
		tAdmxBEi_MENAU	457.352	438.849	395.883	238.935	771.218	221.462	740.9
		admixtureBEi_MENAU	0.100001	0.100788	0.1183	0.00692808	0.193183	0.00559678	0.191493
		tAdmxBEi_AMENAU	765.87	734.187	668.271	319.942	1452.04	252.418	1345.21
		admixtureBEi_AMENAU	0.101147	0.101055	0.192762	0.00527062	0.195905	0.0112291	0.199374
		tAdmxXa_Khs	5087.5	4927.39	4990.84	838.112	10934.2	720.725	10293.3
		admixtureXa_Khs	0.025882	0.0259124	0.0456437	0.0021422	0.049205	0.00301057	0.0497531
		tAdmxXa_WAf	2729.35	2663.57	3219.85	808.026	5172.13	721.948	4955.94
		admixtureXa_WAf	0.0323189	0.0348559	0.0466846	0.00498663	0.049413	0.00685523	0.0498733

### Sheet: factor2 & KL ModelD4
	Tabke S1: FACTOR 2				Table S2: Kullback-Leiber Divergence				Table S3: Spearman Correlation
		factor2_results	fcator2_prior			KL-divergence	p-value			Spearman Correlation	p_value
	missclassification	0.739	0.735		missclassification	0.009856	0.725		missclassification	-0.000938962	0.690361
	migrationNAfa_NAfb	0.742	0.751		migrationNAfa_NAfb	13.3425	0		migrationNAfa_NAfb	0.000758085	0.747736
	migrationNAfb_NAfa	0.74	0.764		migrationNAfb_NAfa	12.9131	0		migrationNAfb_NAfa	0.48584	0
	migrationME_NAfb	0.741	0.749		migrationME_NAfb	13.2959	0		migrationME_NAfb	0.557127	0
	migrationNAfb_to_ME	0.738	0.744		migrationNAfb_to_ME	13.2265	0		migrationNAfb_to_ME	0.605384	0
	migrationME_NAfa	0.758	0.766		migrationME_NAfa	12.9938	0		migrationME_NAfa	0.538375	0
	migrationNAfa_to_ME	0.743	0.738		migrationNAfa_to_ME	0.00805589	0.879		migrationNAfa_to_ME	0.0147131	4.30512e-10
	migrationEU_ME	0.755	0.763		migrationEU_ME	13.289	0		migrationEU_ME	0.00609355	0.00972996
	migrationEU_NAfb	0.709	0.726		migrationEU_NAfb	12.9663	0		migrationEU_NAfb	0.478843	0
	migrationNAfb_to_EU	0.741	0.747		migrationNAfb_to_EU	13.1765	0		migrationNAfb_to_EU	0.477106	0
	migrationEU_NAfa	0.76	0.768		migrationEU_NAfa	12.7241	0		migrationEU_NAfa	0.739461	0
	migrationNAfa_to_EU	0.751	0.759		migrationNAfa_to_EU	13.2124	0		migrationNAfa_to_EU	0.615513	0
	migrationEAs_EU	0.742	0.747		migrationEAs_EU	0.049065	0		migrationEAs_EU	0.0610447	3.65912e-148
	migrationEU_to_EAs	0.771	0.751		migrationEU_to_EAs	13.253	0		migrationEU_to_EAs	0.0134771	1.0773e-08
	migrationEAf_NAfb	0.777	0.743		migrationEAf_NAfb	12.8373	0		migrationEAf_NAfb	0.472628	0
	migrationNAfb_to_EAf	0.742	0.746		migrationNAfb_to_EAf	12.8114	0		migrationNAfb_to_EAf	0.733566	0
	migrationEAf_NAfa	0.734	0.75		migrationEAf_NAfa	12.2295	0		migrationEAf_NAfa	0.847843	0
	migrationNAfa_to_EAf	0.747	0.752		migrationNAfa_to_EAf	12.5188	0		migrationNAfa_to_EAf	0.86652	0
	migrationEAf_to_ME	0.723	0.743		migrationEAf_to_ME	0.582719	0		migrationEAf_to_ME	0.428562	0
	migrationME_to_EAf	0.776	0.735		migrationME_to_EAf	12.4286	0		migrationME_to_EAf	0.00621007	0.00842071
	migrationEAf_to_WAf	0.79	0.761		migrationEAf_to_WAf	12.6542	0		migrationEAf_to_WAf	0.767154	0
	migrationWAf_to_EAf	0.737	0.745		migrationWAf_to_EAf	12.7427	0		migrationWAf_to_EAf	0.793486	0
	migrationWAf_NAfb	0.797	0.748		migrationWAf_NAfb	12.6576	0		migrationWAf_NAfb	0.778829	0
	migrationNAfb_WAf	0.756	0.732		migrationNAfb_WAf	12.3057	0		migrationNAfb_WAf	0.88289	0
	migrationWAf_NAfa	0.731	0.738		migrationWAf_NAfa	0.299034	0		migrationWAf_NAfa	0.564363	0
	migrationNAfa_WAf	0.733	0.727		migrationNAfa_WAf	12.5793	0		migrationNAfa_WAf	0.135402	0
	migrationKhs_to_WAf	0.807	0.734		migrationKhs_to_WAf	12.6495	0		migrationKhs_to_WAf	0.78416	0
	migrationKhs_to_EAf	0.762	0.741		migrationKhs_to_EAf	12.1783	0		migrationKhs_to_EAf	0.934057	0
	NeKhs	0.908	0.813		NeKhs	14.5087	0		NeKhs	0.886527	0
	NeWAf	0.98	0.808		NeWAf	14.5087	0		NeWAf	0.792277	0
	NeEAf	0.849	0.849		NeEAf	14.5087	0		NeEAf	0.44903	0
	NeNAfb	0.981	0.763		NeNAfb	14.5087	0		NeNAfb	-0.0093811	6.88798e-05
	NeAfa	0.86	0.753		NeAfa	14.5087	0		NeAfa	0.887606	0
	NeME	0.841	0.756		NeME	6.21461	0		NeME	0.895035	0
	NeEU	0.844	0.775		NeEU	14.5087	0		NeEU	0.849405	0
	NeEAs	0.931	0.769		NeEAs	14.5087	0		NeEAs	0.888562	0
	NeBEi	0.816	0.811		NeBEi	9.55802	0		NeBEi	-0.00113347	0.630595
	NeXa	0.787	0.787		NeXa	14.5087	0		NeXa	-0.0117056	6.82029e-07
	tNAfa_ME	0.972	0.913		tNAfa_ME	14.5087	0		tNAfa_ME	0.950434	0
	NeNAfa_ME	0.76	0.766		NeNAfa_ME	4.60517	0		NeNAfa_ME	0.863441	0
	tNAfa_ME_EU	0.974	0.971		tNAfa_ME_EU	14.5087	0		tNAfa_ME_EU	0.83965	0
	NeNAfa_ME_EU	0.89	0.738		NeNAfa_ME_EU	14.5087	0		NeNAfa_ME_EU	0.832876	0
	tNAfb_NAfa_ME_EU	0.999	0.989		tNAfb_NAfa_ME_EU	11.1494	0		tNAfb_NAfa_ME_EU	0.791338	0
	NeNAfb_NAfa_ME_EU	0.742	0.747		NeNAfb_NAfa_ME_EU	5.52146	0		NeNAfb_NAfa_ME_EU	-0.00207021	0.379776
	tNAfb_NAfa_ME_EU_BEi	0.989	0.981		tNAfb_NAfa_ME_EU_BEi	14.5087	0		tNAfb_NAfa_ME_EU_BEi	0.441458	0
	NeNAfb_NAfa_ME_EU_BEi	0.758	0.757		NeNAfb_NAfa_ME_EU_BEi	5.52146	0		NeNAfb_NAfa_ME_EU_BEi	0.488081	0
	tNAfb_NAfa_ME_EU_BEi_EAs	0.997	0.978		tNAfb_NAfa_ME_EU_BEi_EAs	14.5087	0		tNAfb_NAfa_ME_EU_BEi_EAs	0.923117	0
	NeNAfb_NAfa_ME_EU_BEi_EAs	0.816	0.761		NeNAfb_NAfa_ME_EU_BEi_EAs	14.5087	0		NeNAfb_NAfa_ME_EU_BEi_EAs	0.763897	0
	tNAfb_NAfa_ME_EU_EAs_EAf	0.998	0.988		tNAfb_NAfa_ME_EU_EAs_EAf	13.5208	0		tNAfb_NAfa_ME_EU_EAs_EAf	0.236261	0
	NeNAfb_NAfa_ME_EU_EAs_EAf	0.786	0.771		NeNAfb_NAfa_ME_EU_EAs_EAf	5.80914	0		NeNAfb_NAfa_ME_EU_EAs_EAf	-0.0432456	2.95525e-75
	tNAfb_NAfa_ME_EU_BEi_EAs_WAf	0.997	0.992		tNAfb_NAfa_ME_EU_BEi_EAs_WAf	14.5087	0		tNAfb_NAfa_ME_EU_BEi_EAs_WAf	0.936132	0
	NeNAfb_NAfa_ME_EU_BEi_EAs_WAf	0.803	0.756		NeNAfb_NAfa_ME_EU_BEi_EAs_WAf	14.5087	0		NeNAfb_NAfa_ME_EU_BEi_EAs_WAf	0.308774	0
	tNAfb_NAfa_ME_EU_BEi_EAs_WAf_Khs	0.995	0.978		tNAfb_NAfa_ME_EU_BEi_EAs_WAf_Khs	14.5087	0		tNAfb_NAfa_ME_EU_BEi_EAs_WAf_Khs	0.759381	0
	NeNAfb_NAfa_ME_EU_BEi_EAs_WAf_Khs	0.727	0.754		NeNAfb_NAfa_ME_EU_BEi_EAs_WAf_Khs	3.27017	0		NeNAfb_NAfa_ME_EU_BEi_EAs_WAf_Khs	0.619014	0
	tNAfb_NAfa_ME_EU_BEi_EAs_WAf_Khs_Xa	0.986	0.984		tNAfb_NAfa_ME_EU_BEi_EAs_WAf_Khs_Xa	6.143	0		tNAfb_NAfa_ME_EU_BEi_EAs_WAf_Khs_Xa	0.424439	0
	NeNAfb_NAfa_ME_EU_BEi_EAs_WAf_Khs_Xa	0.848	0.759		NeNAfb_NAfa_ME_EU_BEi_EAs_WAf_Khs_Xa	14.5087	0		NeNAfb_NAfa_ME_EU_BEi_EAs_WAf_Khs_Xa	-0.321271	0
	tAdmxME_NA	0.659	0.623		tAdmxME_NA	2.00248	0		tAdmxME_NA	0.507829	0
	admixtureME_NA	0.752	0.748		admixtureME_NA	11.939	0		admixtureME_NA	0.881612	0
	tAdmxEU_NA	0.652	0.628		tAdmxEU_NA	1.66073	0		tAdmxEU_NA	0.881568	0
	admixtureEU_NA	0.767	0.766		admixtureEU_NA	12.4616	0		admixtureEU_NA	0.752121	0
	tAdmxME_NAb	0.632	0.62		tAdmxME_NAb	12.5872	0		tAdmxME_NAb	0.502355	0
	admixtureME_NAb	0.73	0.731		admixtureME_NAb	13.0532	0		admixtureME_NAb	0.287653	0
	tAdmxME_NAb,1	0.631	0.615		tAdmxME_NAb,1	1.93102	0		tAdmxME_NAb,1	0.867474	0
	admixtureEU_NAb	0.766	0.771		admixtureEU_NAb	12.7468	0		admixtureEU_NAb	0.800528	0
	tAdmxMENA_Amazigh	0.967	0.946		tAdmxMENA_Amazigh	14.5087	0		tAdmxMENA_Amazigh	0.657108	0
	admixtureMENA_Amazigh	0.726	0.728		admixtureMENA_Amazigh	12.9265	0		admixtureMENA_Amazigh	0.702126	0
	tAdmxWAf_Amazigh	0.718	0.698		tAdmxWAf_Amazigh	10.9897	0		tAdmxWAf_Amazigh	0.748993	0
	admixtureWAf_Amazigh	0.744	0.748		admixtureWAf_Amazigh	12.1042	0		admixtureWAf_Amazigh	0.0068838	0.00349399
	tAdmxWAf_Arab	0.665	0.646		tAdmxWAf_Arab	1.76026	0		tAdmxWAf_Arab	0.81563	0
	admixtureWAf_Arab	0.705	0.732		admixtureWAf_Arab	12.8734	0		admixtureWAf_Arab	0.434383	0
	tAdmxEAf_Amazigh	0.706	0.701		tAdmxEAf_Amazigh	2.74887	0		tAdmxEAf_Amazigh	0.725431	0
	admixtureEAf_Amazigh	0.738	0.743		admixtureEAf_Amazigh	13.3513	0		admixtureEAf_Amazigh	0.467064	0
	tAdmxEAf_Arab	0.629	0.606		tAdmxEAf_Arab	0.13667	0		tAdmxEAf_Arab	0.249723	0
	admixtureEAf_Arab	0.763	0.778		admixtureEAf_Arab	12.7452	0		admixtureEAf_Arab	-0.0117094	6.7649e-07
	tAdmxBEi_MENAU	0.99	0.974		tAdmxBEi_MENAU	14.5087	0		tAdmxBEi_MENAU	0.472002	0
	admixtureBEi_MENAU	0.749	0.749		admixtureBEi_MENAU	12.4862	0		admixtureBEi_MENAU	0.659618	0
	tAdmxBEi_AMENAU	0.987	0.987		tAdmxBEi_AMENAU	14.5087	0		tAdmxBEi_AMENAU	0.347783	0
	admixtureBEi_AMENAU	0.751	0.748		admixtureBEi_AMENAU	13.2171	0		admixtureBEi_AMENAU	0.858319	0
	tAdmxXa_Khs	0.697	0.703		tAdmxXa_Khs	14.5087	0		tAdmxXa_Khs	-0.000499907	0.832036
	admixtureXa_Khs	0.733	0.735		admixtureXa_Khs	13.0037	0		admixtureXa_Khs	-0.0160202	1.0667e-11
	tAdmxXa_WAf	0.828	0.834		tAdmxXa_WAf	14.5087	0		tAdmxXa_WAf	0.767955	0
	admixtureXa_WAf	0.727	0.748		admixtureXa_WAf	13.0118	0		admixtureXa_WAf	0.582447	0
